# Whole-Genome Characterization of *Proteus mirabilis* Isolated from Fermented Soybean, *hawaijar*: Insights into Foodborne Virulence and Antimicrobial Resistance Determinants

**DOI:** 10.64898/2026.01.09.698623

**Authors:** Moirangthem Goutam Singh, Romi Wahengbam

## Abstract

*Proteus mirabilis* is a well-known opportunistic pathogen primarily associated with urinary tract and wound infections in humans; however, its presence in fermented foods has rarely been documented. This study reports the first whole-genome characterization of P. mirabilis strain FFPR3MR5, isolated from traditionally fermented soybean (hawaijar) produced in Moirang, Manipur, India, to evaluate its genomic features, virulence potential, and evolutionary relationship with clinical isolates. The draft genome comprised 3.74 Mb with a GC content of 38.56%, assembled into 109 contigs and encoding 3,317 coding sequences, with 100% completeness and 0.17% contamination. Functional annotation identified 3,282 KEGG orthologs mapped to 40 metabolic pathways, with metabolism-related genes predominating (75.05%). Genome screening revealed 35 virulence-associated genes involved in adherence, motility, biofilm formation, and immune evasion, along with four antimicrobial resistance genes conferring resistance to β-lactams, fluoroquinolones, tetracyclines, and macrolides. Phylogenetic analysis showed that FFPR3MR5 clustered closely with the clinical reference strain *P. mirabilis* NC_010554, supported by a high OrthoANIu value of 99.39%. Genome-wide variant analysis identified approximately 27,000 polymorphisms, including deleterious nonsynonymous substitutions in genes associated with stress response (*cpxA, kdpD*), biofilm formation (*bcsA*), DNA repair (*recB, recC, ssb*), and metabolism (*metH*), suggesting niche-specific adaptation to the fermentation environment. The coexistence of virulence and antimicrobial resistance determinants in this food-derived strain underscores its potential as a reservoir of clinically relevant traits, highlighting the need for genomic surveillance of traditional fermented foods within a One Health framework.

**Importance:** This study offers a comprehensive whole-genome analysis of a *P. mirabilis* strain isolated from fermented soybean food, broadening current knowledge of how opportunistic pathogens survive outside clinical settings. Integrated genomic, phylogenetic, and variant analyses revealed the coexistence of virulence and antimicrobial resistance determinants, highlighting fermented foods as potential reservoirs of clinically relevant bacteria. Deleterious mutations in genes linked to biofilm formation, stress response, metabolism, and DNA repair suggest adaptation to fermentation environments, while close relatedness to a clinical reference strain underscores public health relevance. These findings emphasize the need for genomic surveillance of traditional fermented foods within a One Health framework.
