## Supplementary Table 1 for "Whole-Genome Characterization of *Proteus mirabilis* Isolated from Fermented Soybean, *hawaijar*: Insights into Foodborne Virulence and Antimicrobial Resistance Determinants"

### Sheet: Sheet1
Supplementary table 1. The identity value of virulence analysis of the strain FFPR3MR5 in the VFDB database.
Short description	Detailed description	Abbr description	Class	Identity(%)	Coverage(%)	Source
LPS	lipopolysaccharide biosynthesis protein	bplF	Immune modulation	40.91	91.22	Bordetella pertussis Tohama I
LPS	lipopolysaccharide biosynthesis protein	bplF	Immune modulation	31.44	90	Bordetella pertussis Tohama I
TTSS	ATP synthase in type III secretion system	bscN	Effector delivery system	28.82	89.41	Bordetella pertussis Tohama I
ClpP	ATP-dependent Clp protease proteolytic subunit	clpP	Stress survival	64.43	97.98	Listeria monocytogenes EGD-e
ClpC	endopeptidase Clp ATP-binding chain C	clpC	Stress survival	47.28	96.1	Listeria monocytogenes EGD-e
Alginate	alginate biosynthesis regulatory protein AlgR	algR	Biofilm	32.92	93.15	Pseudomonas aeruginosa PAO1
Alginate	alginate biosynthesis protein AlgZ/FimS	algU	Biofilm	65.62	98.96	Pseudomonas aeruginosa PAO1
LPS	3-deoxy-D-manno-octulosonic-acid (KDO) transferase	waaC	Immune modulation	57	82.25	Pseudomonas aeruginosa PAO1
Alkaline protease	alkaline metalloproteinase precursor	aprA	Exoenzyme	46.74	88.94	Pseudomonas aeruginosa PAO1
Pyoverdine	ferripyoverdine receptor FpvA	fpvA	Nutritional/Metabolic factor	22.07	84.79	Pseudomonas aeruginosa PAO1
Pyochelin	pyochelin biosynthesis protein PchD	pchD	Nutritional/Metabolic factor	26.88	90.13	Pseudomonas aeruginosa PAO1
Urease	urease beta subunit UreB urea amidohydrolase	ureB	Stress survival	61.86	99.65	Helicobacter pylori 26695
Urease	urease accessory protein (ureG)	ureG	Stress survival	66.33	98.49	Helicobacter pylori 26695
LPS	lipopolysaccharide core biosynthesis protein	kdtB	Immune modulation	42.67	95.54	Helicobacter pylori 26695
LOS	3-deoxy-d-manno-octulosonic-acid transferase	kdtA	Immune modulation	52.03	97.42	Haemophilus influenzae Rd KW20
LOS	ADP-heptose synthase	rfaE	Immune modulation	69.31	97.9	Haemophilus influenzae Rd KW20
LOS	ADP-L-glycero-D-mannoheptose-6-epimerase	rfaD	Immune modulation	78.06	99.68	Haemophilus influenzae Rd KW20
HitABC	iron(III) ABC transporter ATP-binding protein	hitC	Nutritional/Metabolic factor	32.76	95.79	Haemophilus influenzae Rd KW20
HitABC	iron(III) ABC transporter ATP-binding protein	hitC	Nutritional/Metabolic factor	35.6	83.99	Haemophilus influenzae Rd KW20
HitABC	iron(III) ABC transporter ATP-binding protein	hitC	Nutritional/Metabolic factor	35.65	89.33	Haemophilus influenzae Rd KW20
HitABC	iron(III) ABC transporter ATP-binding protein	hitC	Nutritional/Metabolic factor	38.92	86.24	Haemophilus influenzae Rd KW20
Ail	attachment invasion locus protein	ail	Invasion	44.26	95.6	Yersinia pestis CO92
Pef	plasmid-encoded fimbriae chaperone protein PefD	pefD	Adherence	50.22	93.48	Salmonella enterica subsp. enterica serovar Typhimurium str. LT2
Pef	plasmid-encoded fimbriae usher protein PefC	pefC	Adherence	35.78	97.13	Salmonella enterica subsp. enterica serovar Typhimurium str. LT2
Type 1 fimbriae	type-1 fimbrial protein subunit A	fimA	Adherence	48.95	97.3	Salmonella enterica subsp. enterica serovar Typhimurium str. LT2
Type 1 fimbriae	chaperone protein FimC	fimC	Adherence	46.73	99.57	Salmonella enterica subsp. enterica serovar Typhimurium str. LT2
Type 1 fimbriae	chaperone protein FimC	fimC	Adherence	36.32	89.13	Salmonella enterica subsp. enterica serovar Typhimurium str. LT2
Lpf	long polar fimbrial usher protein LpfC	lpfC	Adherence	40.53	93.35	Salmonella enterica subsp. enterica serovar Typhimurium str. LT2
Lpf	long polar fimbrial usher protein LpfC	lpfC	Adherence	25.57	91.69	Salmonella enterica subsp. enterica serovar Typhimurium str. LT2
Lpf	long polar fimbrial usher protein LpfC	lpfC	Adherence	24.81	87.05	Salmonella enterica subsp. enterica serovar Typhimurium str. LT2
Lpf	long polar fimbrial chaperone protein LpfB	lpfB	Adherence	35.21	87.5	Salmonella enterica subsp. enterica serovar Typhimurium str. LT2
SodCI	Gifsy-2 prophage: superoxide dismutase precursor (Cu-Zn)	sodCI	Stress survival	60.47	97.18	Salmonella enterica subsp. enterica serovar Typhimurium str. LT2
PhoPQ	sensor protein PhoQ	phoQ	Regulation	53.17	100	Salmonella enterica subsp. enterica serovar Typhimurium str. LT2
PhoPQ	response regulator in two-component regulatory system with PhoQ	phoP	Regulation	69.51	99.55	Salmonella enterica subsp. enterica serovar Typhimurium str. LT2
RpoS	RNA polymerase sigma factor RpoS	rpoS	Regulation	79.94	99.09	Salmonella enterica subsp. enterica serovar Typhimurium str. LT2
Fur	ferric iron uptake transcriptional regulator	fur	Regulation	86.39	98	Salmonella enterica subsp. enterica serovar Typhimurium str. LT2
TTSS	DNA-binding response regulator	ssrB	Effector delivery system	34	91.04	Salmonella enterica subsp. enterica serovar Typhimurium str. LT2
TTSS	type III secretion system inner MS ring protein PrgK	prgK	Effector delivery system	42.8	86.51	Salmonella enterica subsp. enterica serovar Typhimurium str. LT2
MgtC	Salmonella virulence protein MgtC	mgtC	Nutritional/Metabolic factor	62.39	100	Salmonella enterica subsp. enterica serovar Typhimurium str. LT2
LPS	bactoprenol glucosyl transferase	gtrB	Immune modulation	33.87	95.79	Shigella flexneri 2a str. 301
Type 1 fimbriae	Type 1 fimbriae Regulatory protein fimB	fimB	Adherence	54.95	91	Escherichia coli CFT073
Type 1 fimbriae	Chaperone protein fimC precursor	fimC	Adherence	56.54	88.38	Escherichia coli CFT073
Type 1 fimbriae	Outer membrane usher protein fimD precursor	fimD	Adherence	43.43	96.58	Escherichia coli CFT073
Type 1 fimbriae	Outer membrane usher protein fimD precursor	fimD	Adherence	53.18	95.44	Escherichia coli CFT073
Type 1 fimbriae	FimF protein precursor	fimF	Adherence	50.3	93.75	Escherichia coli CFT073
Type 1 fimbriae	FimG protein precursor	fimG	Adherence	51.52	98.8	Escherichia coli CFT073
Type 1 fimbriae	FimH protein precursor	fimH	Adherence	41.33	96.67	Escherichia coli CFT073
Type 1 fimbriae	FimH protein precursor	fimH	Adherence	44.95	99.33	Escherichia coli CFT073
P fimbriae	P pilus termination subunit PapH	papH	Adherence	29.32	92.82	Escherichia coli CFT073
P fimbriae	usher protein PapC	papC	Adherence	55.03	97.97	Escherichia coli CFT073
P fimbriae	usher protein PapC	papC	Adherence	42.66	94.86	Escherichia coli CFT073
P fimbriae	usher protein PapC	papC	Adherence	46.02	95.33	Escherichia coli CFT073
P fimbriae	usher protein PapC	papC	Adherence	44.16	97.61	Escherichia coli CFT073
P fimbriae	chaperone protein PapD	papD	Adherence	62.13	96.31	Escherichia coli CFT073
P fimbriae	chaperone protein PapD	papD	Adherence	51.61	96.72	Escherichia coli CFT073
P fimbriae	chaperone protein PapD	papD	Adherence	50.22	95.49	Escherichia coli CFT073
P fimbriae	chaperone protein PapD	papD	Adherence	29.36	87.7	Escherichia coli CFT073
P fimbriae	P pilus minor subunit PapK	papK	Adherence	38.89	88.2	Escherichia coli CFT073
P fimbriae	P pilus minor subunit PapF	papF	Adherence	40.23	97.59	Escherichia coli CFT073
P fimbriae	P pilus major subunit PapA	papA	Adherence	46.07	92.51	Escherichia coli CFT073
F1C fimbriae	F1C major fimbrial subunit precursor	focA	Adherence	39.56	95.56	Escherichia coli CFT073
F1C fimbriae	Putative minor F1C fimbrial subunit precursor	focI	Adherence	30.99	94.97	Escherichia coli CFT073
F1C fimbriae	F1C periplasmic chaperone	focC	Adherence	44.7	92.21	Escherichia coli CFT073
F1C fimbriae	F1C fimbrial usher	focD	Adherence	36.83	91.44	Escherichia coli CFT073
Chu	Outer membrane heme/hemoglobin receptor ChuA	chuA	Nutritional/Metabolic factor	54.53	95.76	Escherichia coli CFT073
Chu	heme permease protein ChuU	chuU	Nutritional/Metabolic factor	39.12	84.55	Escherichia coli CFT073
Chu	heme permease protein ChuU	chuU	Nutritional/Metabolic factor	39.86	83.94	Escherichia coli CFT073
Chu	heme permease protein ChuU	chuU	Nutritional/Metabolic factor	60.53	90	Escherichia coli CFT073
Enterobactin	ferrienterobactin ABC transporter ATPase	fepC	Nutritional/Metabolic factor	30.21	86.35	Escherichia coli CFT073
Enterobactin	LPS O-antigen length regulator	fepE	Nutritional/Metabolic factor	38.62	95.76	Escherichia coli CFT073
Enterobactin	23-dihydroxybenzoate-AMP ligase component of enterobactin synthase multienzyme complex	entE	Nutritional/Metabolic factor	27.24	86.01	Escherichia coli CFT073
TTSS	type III secretion system chaperone for IpaB and IpaC	ipgC	Effector delivery system	53.06	94.84	Shigella flexneri 2a str. 301
TTSS	type III secretion system secretin MxiD	mxiD	Effector delivery system	40.42	84.1	Shigella flexneri 2a str. 301
Hpt	hexose phosphate transport protein	hpt	Nutritional/Metabolic factor	28.64	85.25	Listeria monocytogenes EGD-e
Hpt	hexose phosphate transport protein	hpt	Nutritional/Metabolic factor	27.25	93.71	Listeria monocytogenes EGD-e
Hpt	hexose phosphate transport protein	hpt	Nutritional/Metabolic factor	28.43	81.56	Listeria monocytogenes EGD-e
FbpABC	iron(III) ABC transporter ATP-binding protein	fbpC	Nutritional/Metabolic factor	35.31	91.76	Neisseria meningitidis MC58
Type IV pili	two-component response regulator PilR	pilR	Adherence	38.64	100	Pseudomonas aeruginosa PAO1
Capsule	type 8 capsular polysaccharide synthesis protein Cap8O	cap8O	Immune modulation	42.38	93.57	Staphylococcus aureus subsp. aureus MW2
Capsule	capsular polysaccharide biosynthesis protein Cps4I	cps4I	Immune modulation	53.91	98.08	Streptococcus pneumoniae TIGR4
Isocitrate lyase	Isocitrate lyase Icl (isocitrase) (isocitratase)	icl	Others	61.27	96.96	Mycobacterium tuberculosis H37Rv
PcaA	cyclopropane mycolic acid synthase	pcaA	Others	36.26	84.67	Mycobacterium tuberculosis H37Rv
PhoP	Possible two component system response transcriptional positive regulator PhoP	phoP	Regulation	38.01	87.45	Mycobacterium tuberculosis H37Rv
MprAB	two-component response regulator MrpA	mprA	Regulation	39.19	95.61	Mycobacterium tuberculosis H37Rv
Nitrate reductase	nitrate reductase subunit alpha	narG	Nutritional/Metabolic factor	46.69	98.21	Mycobacterium tuberculosis H37Rv
PanC/PanD	aspartate 1-decarboxylase	panD	Nutritional/Metabolic factor	51.33	81.29	Mycobacterium tuberculosis H37Rv
OmpA	outer membrane protein A	ompA	Invasion	68.51	98.84	Escherichia coli O18:K1:H7 str. RS218
Nitrate reductase	nitrate reductase subunit beta	narH	Nutritional/Metabolic factor	55.8	85.66	Mycobacterium tuberculosis H37Rv
Nitrate reductase	nitrate reductase subunit gamma	narI	Nutritional/Metabolic factor	28.7	88.21	Mycobacterium tuberculosis H37Rv
RelA	Probable GTP pyrophosphokinase RelA (ATP:GTP 3'-pyrophosphotransferase) (PPGPP synthetase I) ((P)PPGPP synthetase) (GTP diphosphokinase)	relA	Regulation	38.96	88.23	Mycobacterium tuberculosis H37Rv
Hsp60	Hsp60 60K heat shock protein HtpB	htpB	Adherence	74.67	96.36	Legionella pneumophila subsp. pneumophila str. Philadelphia 1
IraAB	Di/tripeptide permease	iraB	Nutritional/Metabolic factor	28.34	93.43	Legionella pneumophila subsp. pneumophila str. Philadelphia 1
IraAB	Di/tripeptide permease	iraB	Nutritional/Metabolic factor	32.38	93.23	Legionella pneumophila subsp. pneumophila str. Philadelphia 1
IraAB	Di/tripeptide permease	iraB	Nutritional/Metabolic factor	25.17	83.27	Legionella pneumophila subsp. pneumophila str. Philadelphia 1
Mip	macrophage infectivity potentiator Mip	mip	Post-translational modification	34.89	97	Legionella pneumophila subsp. pneumophila str. Philadelphia 1
Mip	macrophage infectivity potentiator Mip	mip	Post-translational modification	41.95	85.84	Legionella pneumophila subsp. pneumophila str. Philadelphia 1
SodB	superoxide dismutase	sodB	Stress survival	66.49	99.48	Legionella pneumophila subsp. pneumophila str. Philadelphia 1
SodB	superoxide dismutase	sodB	Stress survival	46.08	97.92	Legionella pneumophila subsp. pneumophila str. Philadelphia 1
Type IV pili	type IV pilus assembly protein PilC	pilC	Adherence	27.27	96.55	Legionella pneumophila subsp. pneumophila str. Philadelphia 1
RelA	GTP diphosphokinase	relA	Regulation	42.95	98.5	Legionella pneumophila subsp. pneumophila str. Philadelphia 1
LetA/S	UvrY/SirA/GacA family response regulator transcription factor	letA	Regulation	33.81	94.98	Legionella pneumophila subsp. pneumophila str. Philadelphia 1
Capsule	phosphoheptose isomerase	gmhA2	Immune modulation	36.6	94.03	Campylobacter jejuni subsp. jejuni NCTC 11168
Capsule	aminotransferase	Cj1437c	Immune modulation	28.93	90.74	Campylobacter jejuni subsp. jejuni NCTC 11168
Capsule	aminotransferase	Cj1437c	Immune modulation	26.46	91.01	Campylobacter jejuni subsp. jejuni NCTC 11168
Capsule	D-arabinose 5-phosphate isomerase	kpsF	Immune modulation	45.74	94.6	Campylobacter jejuni subsp. jejuni NCTC 11168
BvgAS	virulence factors two-component system response regulator BvgA	bvgA	Regulation	30.73	89.95	Bordetella pertussis Tohama I
HSI-1	type VI secretion associated protein TagT ATP-binding component of ABC transporter	tagT	Effector delivery system	33.65	84.1	Pseudomonas aeruginosa PAO1
LplA1	lipoate protein ligase	lplA1	Nutritional/Metabolic factor	33.64	93.66	Listeria monocytogenes EGD-e
EfaA	endocarditis specific antigen	efaA	Adherence	37.72	88.96	Enterococcus faecalis V583
Capsule	undecaprenyl diphosphate synthase	cpsA/uppS	Immune modulation	41.53	87.82	Enterococcus faecalis V583
BopD	sugar-binding transcriptional regulator LacI family	bopD	Biofilm	28.78	93.75	Enterococcus faecalis V583
BopD	sugar-binding transcriptional regulator LacI family	bopD	Biofilm	27.65	94.64	Enterococcus faecalis V583
BopD	sugar-binding transcriptional regulator LacI family	bopD	Biofilm	28.02	94.35	Enterococcus faecalis V583
Flagella	alternative sigma factor regulatory protein	fliZ	Motility	67.3	94.08	Yersinia enterocolitica subsp. enterocolitica 8081
Flagella	flagellar biosynthesis sigma factor	fliA	Motility	83.12	98.75	Yersinia enterocolitica subsp. enterocolitica 8081
Flagella	flagellin	fliC	Motility	54.92	93.44	Yersinia enterocolitica subsp. enterocolitica 8081
Flagella	flagellin	fliC	Motility	55.41	94.31	Yersinia enterocolitica subsp. enterocolitica 8081
Flagella	flagellar capping protein FliD	fliD	Motility	47.97	98.07	Yersinia enterocolitica subsp. enterocolitica 8081
Flagella	flagellar protein FliS	fliS	Motility	59.52	95.45	Yersinia enterocolitica subsp. enterocolitica 8081
Flagella	flagellar hook-basal body complex protein FliE	fliE	Motility	58.25	100	Yersinia enterocolitica subsp. enterocolitica 8081
Flagella	flagellar M-ring protein FliF	fliF	Motility	58.9	98.94	Yersinia enterocolitica subsp. enterocolitica 8081
Flagella	flagellar motor switch protein G	fliG	Motility	81.71	99.39	Yersinia enterocolitica subsp. enterocolitica 8081
Flagella	flagellar assembly protein H	fliH	Motility	43.85	95.83	Yersinia enterocolitica subsp. enterocolitica 8081
Flagella	flagellum-specific ATP synthase FliI	fliI	Motility	79.65	99.56	Yersinia enterocolitica subsp. enterocolitica 8081
Flagella	flagellar protein FliJ	fliJ	Motility	62.07	97.3	Yersinia enterocolitica subsp. enterocolitica 8081
Flagella	flagellar basal body protein FliL	fliL	Motility	55.83	99.36	Yersinia enterocolitica subsp. enterocolitica 8081
Flagella	flagellar motor switch protein FliM	fliM	Motility	78.72	100	Yersinia enterocolitica subsp. enterocolitica 8081
Flagella	flagellar biosynthetic protein FliP	fliP	Motility	80.18	90.8	Yersinia enterocolitica subsp. enterocolitica 8081
Flagella	flagellar biosynthetic protein FliQ	fliQ	Motility	77.53	100	Yersinia enterocolitica subsp. enterocolitica 8081
Flagella	flagellar biosynthetic protein FliR	fliR	Motility	60.77	100	Yersinia enterocolitica subsp. enterocolitica 8081
Flagella	flagellar hook-associated protein 3 FlgL	flgL	Motility	44.95	96.01	Yersinia enterocolitica subsp. enterocolitica 8081
Flagella	flagellar hook-associated protein 1 FlgK	flgK	Motility	49.46	98.56	Yersinia enterocolitica subsp. enterocolitica 8081
Flagella	<beta>-N-acetylglucosaminidase	flgJ	Motility	54.81	94.69	Yersinia enterocolitica subsp. enterocolitica 8081
Flagella	flagellar L-ring protein precursor FlgH	flgH	Motility	75.43	94.96	Yersinia enterocolitica subsp. enterocolitica 8081
Flagella	flagellar basal-body rod protein FlgG	flgG	Motility	84.23	100	Yersinia enterocolitica subsp. enterocolitica 8081
Flagella	flagellar basal-body rod protein FlgF	flgF	Motility	62.55	100	Yersinia enterocolitica subsp. enterocolitica 8081
Flagella	flagellar basal-body rod protein FlgC	flgC	Motility	77.61	100	Yersinia enterocolitica subsp. enterocolitica 8081
Flagella	flagellar basal-body rod protein FlgB	flgB	Motility	64.96	100	Yersinia enterocolitica subsp. enterocolitica 8081
Flagella	periplasmic flagellar chaperone protein FlgA required for P-ring assembly	flgA	Motility	39.78	80.8	Yersinia enterocolitica subsp. enterocolitica 8081
Flagella	negative regulator of flagellin synthesis	flgM	Motility	49.48	96.97	Yersinia enterocolitica subsp. enterocolitica 8081
Flagella	flagella synthesis protein FlgN	flgN	Motility	43.15	100	Yersinia enterocolitica subsp. enterocolitica 8081
Flagella	flagellar biosynthesis protein FlhA	flhA	Motility	77.75	99.71	Yersinia enterocolitica subsp. enterocolitica 8081
Flagella	flagellar biosynthetic protein FlhB	flhB	Motility	63.42	98.96	Yersinia enterocolitica subsp. enterocolitica 8081
Flagella	flagellar biosynthesis transcription activator FlhC	flhC	Motility	83.33	96.37	Yersinia enterocolitica subsp. enterocolitica 8081
Flagella	flagellar transcriptional activator FlhD	flhD	Motility	81.03	100	Yersinia enterocolitica subsp. enterocolitica 8081
ECP	E. coli common pilus chaperone EcpB	yagY/ecpB	Adherence	44.44	91.44	Escherichia coli O157:H7 str. EDL933
ECP	E. coli common pilus structural subunit EcpA	yagZ/ecpA	Adherence	52.04	97.44	Escherichia coli O157:H7 str. EDL933
ECP	E. coli common pilus usher EcpC	yagX/ecpC	Adherence	38.28	97.38	Escherichia coli O157:H7 str. EDL933
ECP	polymerized tip adhesin of ECP fibers	yagW/ecpD	Adherence	36.13	95.8	Escherichia coli O157:H7 str. EDL933
ECP	E. coli common pilus chaperone EcpE	yagV/ecpE	Adherence	30.7	94.07	Escherichia coli O157:H7 str. EDL933
Bsa T3SS	Type III secretion system protein BsaX	bsaX	Effector delivery system	61.45	98.81	Burkholderia pseudomallei K96243
Bsa T3SS	surface presentation of antigens protein SpaP	spaP	Effector delivery system	59.63	92.92	Burkholderia pseudomallei K96243
Bsa T3SS	Type III secretion system gate keeper protein	bsaP	Effector delivery system	30.4	92.93	Burkholderia pseudomallei K96243
Bsa T3SS	AraC family transcriptional regulator regulates basal T6SS1 expression	bsaN	Effector delivery system	36.13	80.75	Burkholderia pseudomallei K96243
Capsule I	acyl-CoA transferase	wcbT	Immune modulation	33.25	88.84	Burkholderia pseudomallei K96243
Ysa TTSS	EscU/YscU/HrcU family type III secretion system export apparatus switch protein	ysaU	Effector delivery system	44.71	90.91	Yersinia enterocolitica subsp. enterocolitica 8081
Ysa TTSS	type III secretion system export apparatus subunit SctT	ysaT	Effector delivery system	42.45	91.35	Yersinia enterocolitica subsp. enterocolitica 8081
Ysa TTSS	type III secretion system ATPase SctN	ysaN	Effector delivery system	53.05	98.6	Yersinia enterocolitica subsp. enterocolitica 8081
Ysa TTSS	EscV/YscV/HrcV family type III secretion system export apparatus protein	ysaV	Effector delivery system	53.21	99.13	Yersinia enterocolitica subsp. enterocolitica 8081
Beta-haemolysin/cytolysin	3-ketoacyl-ACP-reductase CylG	cylG	Exotoxin	36.88	98.33	Streptococcus agalactiae NEM316
Beta-haemolysin/cytolysin	3-ketoacyl-ACP-reductase CylG	cylG	Exotoxin	33.33	96.67	Streptococcus agalactiae NEM316
Beta-haemolysin/cytolysin	3-ketoacyl-ACP-reductase CylG	cylG	Exotoxin	34.98	97.5	Streptococcus agalactiae NEM316
Beta-haemolysin/cytolysin	3-ketoacyl-ACP-reductase CylG	cylG	Exotoxin	35.97	98.33	Streptococcus agalactiae NEM316
Capsule	glycosyltransferase	GBS_RS06565	Immune modulation	26.94	86.35	Streptococcus agalactiae NEM316
Lap	Listeria adhesion protein Lap	lap	Adherence	49.25	97.81	Listeria monocytogenes EGD-e
MARTX	RTX toxin transporter RtxB	rtxB	Exotoxin	48.28	92.72	Vibrio cholerae O1 biovar El Tor str. N16961
MARTX	RTX toxin transporter RtxD	rtxD	Exotoxin	45.27	99.56	Vibrio cholerae O1 biovar El Tor str. N16961
CsrA	carbon storage regulator CsrA	csrA	Regulation	83.64	85.94	Legionella pneumophila subsp. pneumophila str. Philadelphia 1
LPS	acyl carrier protein	acpXL	Immune modulation	63.16	97.44	Brucella melitensis bv. 1 str. 16M
BvrR-BvrS	response regulator transcription factor	bvrR	Regulation	36.4	96.23	Brucella melitensis bv. 1 str. 16M
S fimbriae	S fimbriae periplasmic chaperone SfaE	sfaE	Adherence	42.79	90.04	Escherichia coli UTI89
Chu	heme oxygenase ChuS	chuS	Nutritional/Metabolic factor	58.48	96.49	Escherichia coli O157:H7 str. EDL933
Chu	periplasmic heme-binding protein ChuT	chuT	Nutritional/Metabolic factor	32.23	87.17	Escherichia coli O157:H7 str. EDL933
Chu	heme permease protein ChuU	chuU	Nutritional/Metabolic factor	41.1	84.55	Escherichia coli O157:H7 str. EDL933
Shu	outer membrane heme/hemoglobin receptor ShuA	shuA	Nutritional/Metabolic factor	33.7	95.91	Shigella dysenteriae Sd197
Shu	ATP-binding component of hemin transport system	shuV	Nutritional/Metabolic factor	52.73	98.44	Shigella dysenteriae Sd197
LOS	tetraacyldisaccharide 4'-kinase	lpxK	Immune modulation	53.31	90.66	Haemophilus influenzae Rd KW20
LOS	lipid transporter ATP-binding/permease	msbA	Immune modulation	67.01	97.96	Haemophilus influenzae Rd KW20
LOS	lipid transporter ATP-binding/permease	msbA	Immune modulation	24.87	91.31	Haemophilus influenzae Rd KW20
LOS	lipid transporter ATP-binding/permease	msbA	Immune modulation	27.19	95.74	Haemophilus influenzae Rd KW20
LOS	lipid A biosynthesis (KDO)2-(lauroyl)-lipid IVA acyltransferase	msbB	Immune modulation	46.88	95.28	Haemophilus influenzae Rd KW20
LOS	deoxyribonucleotide triphosphate pyrophosphatase	orfM	Immune modulation	55.44	98.97	Haemophilus influenzae Rd KW20
LOS	phosphoethanolamine (Petn) transferase	lpt6	Immune modulation	33.64	96.73	Haemophilus influenzae Rd KW20
LOS	UDP-glucose 4-epimerase	galE	Immune modulation	61.08	98.82	Haemophilus influenzae Rd KW20
LOS	beta-14-glucosyltransferase	lgtF	Immune modulation	49.39	95.67	Haemophilus influenzae Rd KW20
LOS	UDP-23-diacylglucosamine pyrophosphohydrolase	lpxH	Immune modulation	50.23	89.87	Haemophilus influenzae Rd KW20
LOS	glucosephosphate uridylyltransferase	galU	Immune modulation	70.34	98.31	Haemophilus influenzae Rd KW20
LOS	glucosephosphate uridylyltransferase	galU	Immune modulation	61.86	98.64	Haemophilus influenzae Rd KW20
LOS	dTDP-glucose 46-dehydratase	rffG	Immune modulation	63.69	99.41	Haemophilus influenzae Rd KW20
LOS	UDP-3-O-(3-hydroxymyristoyl) glucosamine N-acyltransferase	lpxD	Immune modulation	63.5	98.24	Haemophilus influenzae Rd KW20
LOS	phosphoethanolamine transferase	yhbX	Immune modulation	34.05	85.16	Haemophilus influenzae Rd KW20
LOS	lipid-A-disaccharide synthase	lpxB	Immune modulation	62.87	95.64	Haemophilus influenzae Rd KW20
LOS	UDP-N-acetylglucosamine acyltransferase	lpxA	Immune modulation	63.67	100	Haemophilus influenzae Rd KW20
LOS	ADP-heptose-LPS heptosyltransferase II	rfaF	Immune modulation	61.14	98.27	Haemophilus influenzae Rd KW20
LOS	UDP-3-O-(R-3-hydroxymyristoyl)-N-acetylglucosamine deacetylase	lpxC	Immune modulation	75	99.67	Haemophilus influenzae Rd KW20
LOS	phosphoheptose isomerase	gmhA/lpcA	Immune modulation	78.12	98.97	Haemophilus influenzae Rd KW20
LOS	lipid A biosynthesis lauroyl acyltransferase	htrB	Immune modulation	40.94	94.21	Haemophilus influenzae Rd KW20
LOS	lipid A biosynthesis lauroyl acyltransferase	htrB	Immune modulation	54.66	96.78	Haemophilus influenzae Rd KW20
LOS	2-dehydro-3-deoxyphosphooctonate aldolase	kdsA	Immune modulation	80.21	99.65	Haemophilus influenzae Rd KW20
LOS	glycosyltransferase	lsgF	Immune modulation	29.41	96.25	Haemophilus influenzae Rd KW20
LOS	glycosyltransferase	lsgF	Immune modulation	34.18	84.64	Haemophilus influenzae Rd KW20
LOS	glycosyltransferase	lsgC	Immune modulation	31.56	97.17	Haemophilus influenzae Rd KW20
LOS	undecaprenyl-phosphate alpha-N-acetylglucosaminyltransferase	wecA	Immune modulation	56.09	98.87	Haemophilus influenzae Rd KW20
LPS	imidazole glycerol phosphate synthase subunit HisH	hisH2	Immune modulation	38.81	95.54	Pseudomonas aeruginosa PAO1
Alginate	serine protease MucD precursor	mucD	Biofilm	38.71	83.33	Pseudomonas aeruginosa PAO1
Alginate	metalloprotease protease	mucP	Biofilm	44.35	99.78	Pseudomonas aeruginosa PAO1
Pyocyanin	phenazine biosynthesis protein PhzC	phzC1	Nutritional/Metabolic factor	36.72	90.62	Pseudomonas aeruginosa PAO1
Pyocyanin	phenazine biosynthesis protein PhzG pyridoxamine 5'-phosphate oxidase	phzG1	Nutritional/Metabolic factor	30.16	87.38	Pseudomonas aeruginosa PAO1
AI-2	S-ribosylhomocysteinase	luxS	Biofilm	74.85	99.42	Vibrio cholerae O1 biovar El Tor str. N16961
FarAB	fatty acid efflux system protein FarA	farA	Antimicrobial activity/Competitive advantage	48.14	88.8	Neisseria meningitidis MC58
FarAB	fatty acid efflux system protein FarB	farB	Antimicrobial activity/Competitive advantage	57.8	98.23	Neisseria meningitidis MC58
KatA	catalase	katA	Stress survival	68.29	93.65	Neisseria meningitidis MC58
MntABC	ABC transporter ATP-binding protein MntA	mntA	Stress survival	34.76	92.95	Neisseria meningitidis MC58
MntABC	Manganese transport system membrane protein MntB	mntB	Stress survival	27.11	92.1	Neisseria meningitidis MC58
RecN	DNA repair protein RecN	recN	Stress survival	37.28	97.13	Neisseria meningitidis MC58
Acinetobactin	TonB-dependent siderophore receptor BauA	bauA	Nutritional/Metabolic factor	33.67	88.55	Acinetobacter baumannii ACICU
Acinetobactin	ferric siderophore ABC transporter periplasmic siderophore-binding protein	bauB	Nutritional/Metabolic factor	26.67	83.85	Acinetobacter baumannii ACICU
Acinetobactin	ferric siderophore ABC transporter periplasmic siderophore-binding protein	bauB	Nutritional/Metabolic factor	32.38	94.1	Acinetobacter baumannii ACICU
Acinetobactin	ferric siderophore ABC transporter ATP-binding protein BauE	bauE	Nutritional/Metabolic factor	32.66	93.36	Acinetobacter baumannii ACICU
Acinetobactin	ferric siderophore ABC transporter ATP-binding protein BauE	bauE	Nutritional/Metabolic factor	45.02	98.05	Acinetobacter baumannii ACICU
Acinetobactin	ferric siderophore ABC transporter permease protein BauC	bauC	Nutritional/Metabolic factor	31.17	97.78	Acinetobacter baumannii ACICU
Acinetobactin	ferric siderophore ABC transporter permease protein BauD	bauD	Nutritional/Metabolic factor	38.28	93.83	Acinetobacter baumannii ACICU
AdeFGH efflux pump	cation/multidrug efflux pump	adeG	Biofilm	33.69	93.96	Acinetobacter baumannii ACICU
AdeFGH efflux pump	cation/multidrug efflux pump	adeG	Biofilm	30.73	95.56	Acinetobacter baumannii ACICU
AdeFGH efflux pump	cation/multidrug efflux pump	adeG	Biofilm	29.5	87.25	Acinetobacter baumannii ACICU
Capsule	glucose-6-phosphate isomerase	pgi	Immune modulation	46.59	91.55	Acinetobacter baumannii ACICU
BfmRS	biofilm-controlling response regulator	bfmR	Regulation	37.61	96.22	Acinetobacter baumannii ACICU
BfmRS	biofilm-controlling response regulator	bfmR	Regulation	40.87	94.96	Acinetobacter baumannii ACICU
T3SS	Type III secretion system transcriptional regulator	exsA	Effector delivery system	51.21	95	Aeromonas salmonicida subsp. salmonicida A449
T6SS	HcpA-like protein	hcp1	Effector delivery system	89.33	87.21	Aeromonas hydrophila subsp. hydrophila ATCC 7966
T6SS	Type VI secretion system contractile sheath large subunit TssC/VipB	vipB	Effector delivery system	76.42	100	Aeromonas hydrophila subsp. hydrophila ATCC 7966
T6SS	Type VI secretion system protein	atsG	Effector delivery system	43.38	95.1	Aeromonas hydrophila subsp. hydrophila ATCC 7966
T6SS	Type VI secretion system protein	atsH	Effector delivery system	40.63	98.47	Aeromonas hydrophila subsp. hydrophila ATCC 7966
T6SS	Type VI secretion system protein	atsH	Effector delivery system	25.85	91.33	Aeromonas hydrophila subsp. hydrophila ATCC 7966
T6SS	Type VI secretion system protein	atsI	Effector delivery system	48.14	98.8	Aeromonas hydrophila subsp. hydrophila ATCC 7966
T6SS	Type VI secretion system protein	atsJ	Effector delivery system	41.76	95.43	Aeromonas hydrophila subsp. hydrophila ATCC 7966
T6SS	Type VI secretion system protein	atsK	Effector delivery system	52.6	88.3	Aeromonas hydrophila subsp. hydrophila ATCC 7966
T6SS	Type VI secretion system protein	atsL	Effector delivery system	46.41	99.55	Aeromonas hydrophila subsp. hydrophila ATCC 7966
T6SS	type VI secretion system ATPase ClpV1	clpB	Effector delivery system	62.91	99.55	Aeromonas hydrophila subsp. hydrophila ATCC 7966
T6SS	Type VI secretion system protein	vasK/icmF	Effector delivery system	43.3	97.07	Aeromonas hydrophila subsp. hydrophila ATCC 7966
T6SS	VgrG protein	vgrG3	Effector delivery system	36.6	87.52	Aeromonas hydrophila subsp. hydrophila ATCC 7966
T6SS	VgrG protein	vgrG3	Effector delivery system	37.74	86.93	Aeromonas hydrophila subsp. hydrophila ATCC 7966
Type I pili	fimbrial protein	fimA	Adherence	40.33	96.67	Aeromonas hydrophila ML09-119
Type I pili	fimbrial protein	fimA	Adherence	41.21	96.11	Aeromonas hydrophila ML09-119
Type I pili	outer membrane usher protein	fimC	Adherence	44.24	95.14	Aeromonas hydrophila ML09-119
Type I pili	fimbrial chaperone protein	fimD	Adherence	47.98	98.35	Aeromonas hydrophila ML09-119
Type I pili	fimbrial chaperone protein	fimD	Adherence	46.22	96.71	Aeromonas hydrophila ML09-119
Type I pili	fimbrial protein	fimE	Adherence	33.12	86.84	Aeromonas hydrophila ML09-119
Polar flagella	short chain dehydrogenase/reductase family oxidoreductase	flmH	Motility	35.1	97.95	Aeromonas hydrophila ML09-119
Polar flagella	short chain dehydrogenase/reductase family oxidoreductase	flmH	Motility	36.07	98.77	Aeromonas hydrophila ML09-119
Polar flagella	short chain dehydrogenase/reductase family oxidoreductase	flmH	Motility	77.05	100	Aeromonas hydrophila ML09-119
Polar flagella	NeuA protein	nueA	Motility	70.28	96.84	Aeromonas hydrophila ML09-119
RtxA	RTX toxin transporter ATPase protein	rtxE	Exotoxin	49.27	93.62	Aeromonas hydrophila subsp. hydrophila ATCC 7966
T4SS secreted effectors	Coxiella Dot/Icm type IVB secretion system translocated effector	coxH2/rimL	Effector delivery system	37.41	90.34	Coxiella burnetii RSA 493
T4SS secreted effectors	Coxiella Dot/Icm type IVB secretion system translocated effector	CBU_1079	Effector delivery system	33.33	87.37	Coxiella burnetii RSA 493
T4SS secreted effectors	Coxiella Dot/Icm type IVB secretion system translocated effector	CBU_1434	Effector delivery system	46.9	93.46	Coxiella burnetii RSA 493
T4SS secreted effectors	Coxiella Dot/Icm type IVB secretion system translocated effector	CBU_1566	Effector delivery system	60.49	99.59	Coxiella burnetii RSA 493
TlyC	hemolysin C	tlyC	Exoenzyme	31.73	84.26	Rickettsia typhi str. Wilmington
HSI-3	transcriptional regulator	PA2359	Effector delivery system	36.42	81.44	Pseudomonas aeruginosa PAO1
T6SS-1	response regulator VirG	BPS_RS26875	Effector delivery system	33.33	93.88	Burkholderia pseudomallei K96243
Type IV pili	cAMP-regulatory protein	vfr	Adherence	65.84	92.99	Pseudomonas aeruginosa PAO1
Type IV pili	RNA polymerase factor sigma-54	rpoN	Adherence	56.44	97.18	Pseudomonas aeruginosa PAO1
Type IV pili	type IV pilus twitching motility protein PilT	pilT	Adherence	41.82	91.86	Legionella pneumophila subsp. pneumophila str. Philadelphia 1
Flagella	chemotaxis regulator CheZ	cheZ	Motility	74.06	97.66	Yersinia enterocolitica subsp. enterocolitica 8081
Flagella	chemotaxis regulatory protein CheY	cheY	Motility	83.72	100	Yersinia enterocolitica subsp. enterocolitica 8081
Flagella	chemotaxis-specific methylesterase CheB	cheB	Motility	76	100	Yersinia enterocolitica subsp. enterocolitica 8081
Flagella	chemotaxis methyltransferase CheR	cheR	Motility	62.19	98.6	Yersinia enterocolitica subsp. enterocolitica 8081
Flagella	methyl-accepting chemotaxis protein CheD	cheD	Motility	46.6	86	Yersinia enterocolitica subsp. enterocolitica 8081
Flagella	methyl-accepting chemotaxis protein CheD	cheD	Motility	56.17	98.74	Yersinia enterocolitica subsp. enterocolitica 8081
Flagella	methyl-accepting chemotaxis protein CheD	cheD	Motility	35.6	84.2	Yersinia enterocolitica subsp. enterocolitica 8081
Flagella	purine-binding chemotaxis protein CheW	cheW	Motility	81.05	92.73	Yersinia enterocolitica subsp. enterocolitica 8081
Flagella	chemotaxis protein CheA	cheA	Motility	65.34	98.24	Yersinia enterocolitica subsp. enterocolitica 8081
Flagella	flagellar motor protein MotA	motA	Motility	71.28	99.32	Yersinia enterocolitica subsp. enterocolitica 8081
Flagella	sigma 54-dependent response regulator	fleR/flrC	Motility	44.93	95.65	Legionella pneumophila subsp. pneumophila str. Philadelphia 1
Flagella	sigma 54-dependent response regulator	fleR/flrC	Motility	26.94	89.47	Legionella pneumophila subsp. pneumophila str. Philadelphia 1
Flagella	pyridoxine 5'-phosphate synthase	pdxJ	Motility	37.16	88.55	Helicobacter pylori 26695
Flagella	4-hydroxythreonine-4-phosphate dehydrogenase	pdxA	Motility	29.81	96.74	Helicobacter pylori 26695
Pyoverdine	transcriptional regulator PtxR	ptxR	Nutritional/Metabolic factor	28.43	94.23	Pseudomonas aeruginosa PAO1
Pyoverdine	transcriptional regulator PtxR	ptxR	Nutritional/Metabolic factor	32.41	91.03	Pseudomonas aeruginosa PAO1
Pyoverdine	transcriptional regulator PtxR	ptxR	Nutritional/Metabolic factor	29.3	98.72	Pseudomonas aeruginosa PAO1
Pyoverdine	protein FpvR	fpvR	Nutritional/Metabolic factor	29.34	91.24	Pseudomonas aeruginosa PAO1
Rhizoferrin	MFS transporter inner membrane protein responsible for uptake of the ferric-siderophore complex	fslD	Nutritional/Metabolic factor	23.17	82.58	Francisella tularensis subsp. tularensis SCHU S4
Rhizoferrin	MFS transporter inner membrane protein responsible for uptake of the ferric-siderophore complex	fslB	Nutritional/Metabolic factor	28.61	91.67	Francisella tularensis subsp. tularensis SCHU S4
Rhizoferrin	MFS transporter inner membrane protein responsible for uptake of the ferric-siderophore complex	fslB	Nutritional/Metabolic factor	25.63	89.29	Francisella tularensis subsp. tularensis SCHU S4
Sal	salmochelin receptor IroN	iroN	Nutritional/Metabolic factor	26.17	85.77	Klebsiella pneumoniae subsp. pneumoniae NTUH-K2044
LPS	glycosyl amidation-associated protein WbuZ	wbuZ	Immune modulation	36.86	97.23	Legionella pneumophila subsp. pneumophila str. Philadelphia 1
T4SS secreted effectors	type IV secretion system effector RicA Rab2 interacting conserved protein A	ricA	Effector delivery system	33.74	89.71	Brucella melitensis bv. 1 str. 16M
T4SS secreted effectors	type IV secretion system effector RicA Rab2 interacting conserved protein A	ricA	Effector delivery system	39.08	94.29	Brucella melitensis bv. 1 str. 16M
IlpA	immunogenic lipoprotein A	IlpA	Adherence	63.47	100	Vibrio vulnificus YJ016
IlpA	immunogenic lipoprotein A	IlpA	Adherence	45.87	97.77	Vibrio vulnificus YJ016
IlpA	immunogenic lipoprotein A	IlpA	Adherence	51.66	99.26	Vibrio vulnificus YJ016
IlpA	immunogenic lipoprotein A	IlpA	Adherence	36.16	98.14	Vibrio vulnificus YJ016
YaxAB	cytotoxin YaxA	yaxA	Exotoxin	33.75	93.92	Yersinia enterocolitica subsp. enterocolitica 8081
Dot/Icm T4SS secreted effectors	Dot/Icm type IV secretion system effector	LPG_RS13265	Effector delivery system	30.52	95.6	Legionella pneumophila subsp. pneumophila str. Philadelphia 1
Dot/Icm T4SS secreted effectors	Dot/Icm type IV secretion system effector	LPG_RS14840	Effector delivery system	49.59	99.18	Legionella pneumophila subsp. pneumophila str. Philadelphia 1
EF-Tu	elongation factor Tu	tufA	Adherence	28.27	84.77	Francisella tularensis subsp. tularensis SCHU S4
EF-Tu	elongation factor Tu	tufA	Adherence	80.87	99.49	Francisella tularensis subsp. tularensis SCHU S4
Capsule	ribulose-phosphate 3-epimerase	rpe	Immune modulation	65.77	100	Francisella tularensis subsp. tularensis SCHU S4
LPS	glucose-1-phosphate thymidylyltransferase	wbtL	Immune modulation	66.21	97.28	Francisella tularensis subsp. tularensis SCHU S4
LPS	NAD dependent epimerase	wbtF	Immune modulation	33.23	95.36	Francisella tularensis subsp. tularensis SCHU S4
LPS	UDP-N-acetylglucosamine pyrophosphorylase/glucosamine-1-phosphate N-acetyltransferase	lpxA/glmU	Immune modulation	51.78	98.46	Francisella tularensis subsp. tularensis SCHU S4
FupA	Fe(2+) transporter permease subunit FeoB	feoB	Nutritional/Metabolic factor	47	97.32	Francisella tularensis subsp. tularensis SCHU S4
acetyl-CoA-carboxylase] ligase [Biotin synthesis	biotin--	bplA	Nutritional/Metabolic factor	29.2	87.69	Biotin synthesis (VF0552) - Nutritional/Metabolic factor (VFC0272)
Biotin synthesis	dethiobiotin synthetase	bioD	Nutritional/Metabolic factor	32.46	83.56	Francisella tularensis subsp. tularensis SCHU S4
Biotin synthesis	8-amino-7-oxononanoate synthase	bioF	Nutritional/Metabolic factor	34.87	89.6	Francisella tularensis subsp. tularensis SCHU S4
Biotin synthesis	biotin synthase	bioB	Nutritional/Metabolic factor	50.98	96.49	Francisella tularensis subsp. tularensis SCHU S4
Biotin synthesis	adenosylmethionine-8-amino-7-oxononanoate aminotransferase	bioA	Nutritional/Metabolic factor	30.75	94.16	Francisella tularensis subsp. tularensis SCHU S4
Purine biosynthesis	phosphoribosylaminoimidazole synthetase	purM	Nutritional/Metabolic factor	41.88	96.54	Francisella tularensis subsp. tularensis SCHU S4
GGT	gamma-glutamyltranspeptidase	ggt	Nutritional/Metabolic factor	49.82	88.69	Francisella tularensis subsp. tularensis SCHU S4
ArgP	amino acid antiporter	argP	Nutritional/Metabolic factor	29.85	98.52	Francisella tularensis subsp. tularensis SCHU S4
Pyrimidine biosynthesis	aspartate carbamoyltransferase	pyrB	Nutritional/Metabolic factor	42.02	97.06	Francisella tularensis subsp. tularensis SCHU S4
Pyrimidine biosynthesis	carbamoyl phosphate synthase large subunit	carB	Nutritional/Metabolic factor	57.08	95.06	Francisella tularensis subsp. tularensis SCHU S4
Pyrimidine biosynthesis	carbamoyl phosphate synthase small subunit	carA	Nutritional/Metabolic factor	47.38	96.91	Francisella tularensis subsp. tularensis SCHU S4
Type I fimbriae	type 1 major fimbrial subunit precursor	fimA	Adherence	55.56	99.45	Klebsiella pneumoniae subsp. pneumoniae NTUH-K2044
Type I fimbriae	periplasmic chaperone	fimC	Adherence	30.51	90.46	Klebsiella pneumoniae subsp. pneumoniae NTUH-K2044
Type I fimbriae	type 1 fimbrial minor component	fimF	Adherence	41.28	93.71	Klebsiella pneumoniae subsp. pneumoniae NTUH-K2044
Ent	enterobactin synthase subunit E	entE	Nutritional/Metabolic factor	24.67	93.08	Klebsiella pneumoniae subsp. pneumoniae NTUH-K2044
Ent	enterobactin/ferric enterobactin esterase	fes	Nutritional/Metabolic factor	29.18	81.84	Klebsiella pneumoniae subsp. pneumoniae NTUH-K2044
Capsule	UDP-glucose 6-dehydrogenase	ugd	Immune modulation	78.55	99.74	Klebsiella pneumoniae subsp. pneumoniae NTUH-K2044
Capsule	NADP-dependent phosphogluconate dehydrogenase	gndA	Immune modulation	85.93	99.79	Klebsiella pneumoniae subsp. pneumoniae NTUH-K2044
RcsAB	transcriptional regulator RcsB	rcsB	Regulation	29.06	92.59	Klebsiella pneumoniae subsp. pneumoniae NTUH-K2044
RcsAB	transcriptional regulator RcsB	rcsB	Regulation	88.89	98.61	Klebsiella pneumoniae subsp. pneumoniae NTUH-K2044
Allantion utilization	DNA-binding transcriptional activator AllS	allS	Nutritional/Metabolic factor	56.19	97.39	Klebsiella pneumoniae subsp. pneumoniae NTUH-K2044
Allantion utilization	DNA-binding transcriptional activator AllS	allS	Nutritional/Metabolic factor	32.84	86.97	Klebsiella pneumoniae subsp. pneumoniae NTUH-K2044
Allantion utilization	DNA-binding transcriptional repressor AllR	allR	Nutritional/Metabolic factor	41.73	97.06	Klebsiella pneumoniae subsp. pneumoniae NTUH-K2044
Allantion utilization	allantoate amidohydrolase	allC	Nutritional/Metabolic factor	34.26	90.75	Klebsiella pneumoniae subsp. pneumoniae NTUH-K2044
Allantion utilization	ureidoglycolate dehydrogenase	allD	Nutritional/Metabolic factor	69.25	99.71	Klebsiella pneumoniae subsp. pneumoniae NTUH-K2044
AcrAB	acriflavine resistance protein A	acrA	Antimicrobial activity/Competitive advantage	61.07	97.23	Klebsiella pneumoniae subsp. pneumoniae NTUH-K2044
AcrAB	acriflavine resistance protein A	acrA	Antimicrobial activity/Competitive advantage	43.09	90.43	Klebsiella pneumoniae subsp. pneumoniae NTUH-K2044
AcrAB	acriflavine resistance protein B	acrB	Antimicrobial activity/Competitive advantage	75.38	99.81	Klebsiella pneumoniae subsp. pneumoniae NTUH-K2044
AcrAB	acriflavine resistance protein B	acrB	Antimicrobial activity/Competitive advantage	58.25	96.95	Klebsiella pneumoniae subsp. pneumoniae NTUH-K2044
Exolysin	hemolysin	exlA	Effector delivery system	30.46	80.5	Pseudomonas aeruginosa PA7
T6SS	type VI secretion system protein Hcp family	hcp1/tssD1	Effector delivery system	47.06	95	Shigella sonnei Ss046
T6SS	type VI secretion system protein Hcp family	hcp1/tssD1	Effector delivery system	46.48	85.62	Shigella sonnei Ss046
T6SS	type VI secretion system protein Hcp family	hcp1/tssD1	Effector delivery system	45.1	95	Shigella sonnei Ss046
T6SS	type VI secretion system protein Hcp family	hcp1/tssD1	Effector delivery system	43.14	95	Shigella sonnei Ss046
T6SS	Type VI secretion system protein TssA	tssA	Effector delivery system	34.33	91.78	Shigella sonnei Ss046
T6SS	Type VI secretion system protein TssA	tssA	Effector delivery system	43.56	96.81	Shigella sonnei Ss046
T6SS	Type VI secretion system protein TssL	tssL	Effector delivery system	52.96	98.81	Shigella sonnei Ss046
T6SS	Type VI secretion system protein TssB	tssB	Effector delivery system	64.46	99.4	Shigella sonnei Ss046
Bacillibactin	23-dihydroxybenzoate-23-dehydrogenase DhbA	dhbA	Nutritional/Metabolic factor	39.92	91.8	Bacillus cereus ATCC 10987
LPS	3-hydroxyacyl-ACP dehydratase FabZ	fabZ	Immune modulation	46.72	87.74	Bartonella henselae str. Houston-1
PmrAB	response regulator PmrA	pmrA	Regulation	41.2	97.3	Salmonella enterica subsp. enterica serovar Typhimurium str. LT2
Flagella	flagellar protein export ATPase FliI	fliI	Motility	31.22	94.04	Borrelia burgdorferi B31
GuaA/B	glutamine-hydrolyzing GMP synthase	guaA	Nutritional/Metabolic factor	48.47	99.8	Borrelia burgdorferi B31
Lon	endopeptidase La	lon-2	Exoenzyme	40.45	94.22	Borrelia burgdorferi B31
BBB22-23	purine permease	BB_B22	Nutritional/Metabolic factor	36.77	87.14	Borrelia burgdorferi B31
BBB22-23	purine permease	BB_B22	Nutritional/Metabolic factor	39.87	95.34	Borrelia burgdorferi B31
Type I fimbriae	type 1 fimbrial major subunit FimA	fimA	Adherence	44.02	82.35	Enterobacter cloacae strain M12X01451
Type I fimbriae	fimbrial biogenesis usher protein FimD	fimD	Adherence	45.57	96.37	Enterobacter cloacae strain M12X01451
Type I fimbriae	fimbrial biogenesis usher protein FimD	fimD	Adherence	34.18	95.67	Enterobacter cloacae strain M12X01451
Flagella	flagellar basal body P-ring protein FlgI	flgI	Motility	74.59	99.18	Enterobacter cloacae strain M12X01451
Flagella	flagellar hook protein FlgE	flgE	Motility	56.23	99.25	Enterobacter cloacae strain M12X01451
Flagella	flagellar hook assembly protein FlgD	flgD	Motility	36.47	98.31	Enterobacter cloacae strain M12X01451
Flagella	flagellar motor switch protein FliN	fliN	Motility	69.34	99.27	Enterobacter cloacae strain M12X01451
Alpha-hemolysin/HlyA	alpha-hemolysin T1SS ABC transporter subunit HlyD	hlyD	Exotoxin	27.46	82.43	Enterobacter hormaechei strain e261
