## Supplementary Table 3 for "Whole-Genome Characterization of *Proteus mirabilis* Isolated from Fermented Soybean, *hawaijar*: Insights into Foodborne Virulence and Antimicrobial Resistance Determinants"

### Sheet: Sheet1
Supplementary table 3. The identity value of resistance gene analysis of strain FFPR3MR5 in CARD database.
Resistance mechanism	AMR gene family	AMR gene name	Drug class	Number of fragments	Identity(%)
antibiotic inactivation	chloramphenicol acetyltransferase (CAT)	catA4	phenicol antibiotic	1	97.71
antibiotic inactivation	TEM beta-lactamase	TEM-116	penicillin beta-lactam, cephalosporin, monobactam	1	99.88
antibiotic efflux	major facilitator superfamily (MFS) antibiotic efflux pump	tet(J)	tetracycline antibiotic	1	98.66
antibiotic efflux	resistance-nodulation-cell division (RND) antibiotic efflux pump	CRP	penicillin beta-lactam, fluoroquinolone antibiotic, macrolide antibiotic	1	80.41
